# Identifying associations between maize leaf transcriptome and bacteriome during different diurnal periods

**DOI:** 10.1101/2025.07.11.664371

**Authors:** Renato Augusto Corrêa dos Santos, Kelly Hidalgo-Martinez, Jorge Mario Muñoz Perez, Daniel Joseph Laspisa, Chenxin Li, Lucas William Mendes, Diego Mauricio Riaño-Pachón, Jason G. Wallace

## Abstract

- Bacterial communities play important roles in the plant phyllosphere. Both microbial communities and their hosts have circadian rhythms and are subject to diurnal environmental changes. However, the interaction between the host and microbiome is still poorly understood. Here, we exploit paired sequencing data of host transcriptome and microbiome derived maize genotypes in field conditions and under two contrasting diurnal periods.
- Gene expression patterns of circadian cycle genes confirmed expected diurnal dynamics. Groups of co-expressed genes that responded to diurnal periods were associated with nucleic acid-binding, heat stress responses, and photosynthesis.
- Microbiome analysis revealed only modest differences in alpha diversity between midday and midnight samples. However, beta diversity indicated a significant shift in community composition. Co-occurrence network analysis identified keystone taxa specific to each time point, suggesting time-dependent ecological roles within the phyllosphere microbiome.
- Cross-correlation analyses between host gene expression and bacterial taxon abundance revealed a greater number of host–microbe associations during the night. Several maize genes involved in circadian regulation significantly correlated with microbial taxa. Our findings provide initial evidence for diurnal-associated relationships between host gene expression and leaf-associated bacteriome, suggesting that maize circadian regulation may play a role in shaping the composition and functional potential of the phyllosphere microbiome.
