## Supplementary material for "Identifying associations between maize leaf transcriptome and bacteriome during different diurnal periods": Sup Table S3

### Sheet: merged_fold_change_otus_with_ta
OTU Identifier	Log(Fold Change)	Adjusted P-Value	Taxononomy (GTDB)	Higher abundance
1048878	0.660300670970545	5.52857958449093e-05	d__Bacteria;p__Pseudomonadota;c__Gammaproteobacteria;o__Burkholderiales;f__Burkholderiaceae_B	Night
1080436	1.0872063957129	5.91332988757762e-10	d__Bacteria;p__Bacteroidota;c__Bacteroidia;o__Cytophagales;f__Hymenobacteraceae;g__Hymenobacter;s__Hymenobacter	Night
1098473	0.513364016897381	0.00422095841632892	d__Bacteria;p__Actinomycetota;c__Actinomycetia;o__Propionibacteriales;f__Propionibacteriaceae;g__Cutibacterium;s__Cutibacterium	Night
137741	0.625625187895033	0.00164209028635514	d__Bacteria;p__Pseudomonadota;c__Alphaproteobacteria;o__Rhizobiales;f__Beijerinckiaceae;g__Methylobacterium;s__Methylobacterium	Night
305420	0.888366097610066	2.01947253065176e-07	d__Bacteria;p__Pseudomonadota;c__Alphaproteobacteria;o__Sphingomonadales;f__Sphingomonadaceae;g__Sphingomonas;s__Sphingomonas	Night
334409	0.590261025340821	0.000450383433723045	d__Bacteria;p__Pseudomonadota;c__Alphaproteobacteria;o__Sphingomonadales;f__Sphingomonadaceae;g__Sphingomonas;s__Sphingomonas	Night
4317400	0.822453774064155	5.42240946443834e-09	d__Bacteria;p__Pseudomonadota;c__Alphaproteobacteria;o__Sphingomonadales;f__Sphingomonadaceae;g__Sphingomonas;s__Sphingomonas	Night
4450360	0.887292490232054	7.20572462505682e-10	d__Bacteria;p__Pseudomonadota;c__Alphaproteobacteria;o__Sphingomonadales;f__Sphingomonadaceae;g__Sphingomonas;s__Sphingomonas	Night
575956	0.678590013056717	0.00354905444830927	d__Bacteria;p__Pseudomonadota;c__Alphaproteobacteria;o__Rhizobiales;f__Beijerinckiaceae;g__Methylobacterium;s__Methylobacterium	Night
580992	0.641273665479588	4.15301731885738e-05	d__Bacteria;p__Pseudomonadota;c__Alphaproteobacteria;o__Sphingomonadales;f__Sphingomonadaceae;g__Sphingomonas;s__Sphingomonas	Night
583102	0.406243153273842	0.0127840823550461	d__Bacteria;p__Pseudomonadota;c__Alphaproteobacteria;o__Sphingomonadales;f__Sphingomonadaceae;g__Sphingomonas;s__Sphingomonas	Night
590099	0.726326941977414	2.23213878722136e-08	d__Bacteria;p__Pseudomonadota;c__Alphaproteobacteria;o__Sphingomonadales;f__Sphingomonadaceae;g__Sphingomonas;s__Sphingomonas	Night
868791	0.69490278855035	9.52559161983428e-09	d__Bacteria;p__Pseudomonadota;c__Alphaproteobacteria;o__Sphingomonadales;f__Sphingomonadaceae;g__Sphingomonas;s__Sphingomonas	Night
878375	0.373730415172431	0.0332406495348961	d__Bacteria;p__Pseudomonadota;c__Alphaproteobacteria;o__Rhizobiales;f__Beijerinckiaceae;g__Methylobacterium;s__Methylobacterium	Night
907206	0.793890461553443	1.66472555178841e-08	d__Bacteria;p__Pseudomonadota;c__Alphaproteobacteria;o__Sphingomonadales;f__Sphingomonadaceae;g__Sphingomonas;s__Sphingomonas	Night
966903	0.683545347979128	0.0105384992036213	d__Bacteria;p__Bacteroidota;c__Bacteroidia;o__Cytophagales;f__Hymenobacteraceae;g__Hymenobacter;s__Hymenobacter	Night
New.ReferenceOTU1	0.711750557565768	7.26640456506141e-13	d__Bacteria;p__Actinomycetota;c__Actinomycetia;o__Actinomycetales;f__Microbacteriaceae	Night
New.ReferenceOTU1012	0.46304536927538	6.20568739167405e-06	d__Bacteria;p__Pseudomonadota;c__Alphaproteobacteria;o__Sphingomonadales;f__Sphingomonadaceae;g__Sphingomonas;s__Sphingomonas	Night
New.ReferenceOTU1014	0.392388292375283	0.000182340609003182	d__Bacteria;p__Pseudomonadota;c__Alphaproteobacteria;o__Sphingomonadales;f__Sphingomonadaceae	Night
New.ReferenceOTU1100	0.524188195048444	1.50245390225079e-07	d__Bacteria;p__Pseudomonadota;c__Alphaproteobacteria;o__Sphingomonadales;f__Sphingomonadaceae	Night
New.ReferenceOTU1215	0.33176697084356	0.0165953016232695	d__Bacteria;p__Pseudomonadota;c__Alphaproteobacteria;o__Sphingomonadales;f__Sphingomonadaceae	Night
New.ReferenceOTU1343	0.616888966646949	2.21520326581177e-11	d__Bacteria;p__Pseudomonadota;c__Alphaproteobacteria;o__Sphingomonadales;f__Sphingomonadaceae	Night
New.ReferenceOTU1443	0.553101523088397	3.71498238801609e-08	d__Bacteria;p__Pseudomonadota;c__Alphaproteobacteria;o__Sphingomonadales;f__Sphingomonadaceae	Night
New.ReferenceOTU1518	0.579373405425827	2.04460904973425e-07	d__Bacteria;p__Pseudomonadota;c__Alphaproteobacteria;o__Rhizobiales	Night
New.ReferenceOTU1650	0.362804150588569	0.00222680974364719	d__Bacteria;p__Pseudomonadota;c__Alphaproteobacteria;o__Sphingomonadales;f__Sphingomonadaceae	Night
New.ReferenceOTU1718	0.517346251013187	1.42588699359292e-08	d__Bacteria;p__Pseudomonadota;c__Alphaproteobacteria;o__Sphingomonadales;f__Sphingomonadaceae;g__Sphingomonas;s__Sphingomonas	Night
New.ReferenceOTU1910	0.445068878009411	7.04443770199181e-07	d__Bacteria;p__Pseudomonadota;c__Alphaproteobacteria;o__Sphingomonadales;f__Sphingomonadaceae	Night
New.ReferenceOTU213	0.466254554374538	3.6685003105245e-06	d__Bacteria;p__Pseudomonadota;c__Alphaproteobacteria;o__Sphingomonadales;f__Sphingomonadaceae;g__Sphingomonas;s__Sphingomonas	Night
New.ReferenceOTU228	0.61543510738588	7.30639606667258e-09	d__Bacteria;p__Pseudomonadota;c__Alphaproteobacteria;o__Sphingomonadales;f__Sphingomonadaceae	Night
New.ReferenceOTU2424	0.519891502271914	1.32576165193378e-09	d__Bacteria;p__Pseudomonadota;c__Alphaproteobacteria;o__Sphingomonadales;f__Sphingomonadaceae	Night
New.ReferenceOTU2435	1.17990806698883	1.37633702573796e-30	d__Bacteria;p__Pseudomonadota;c__Alphaproteobacteria;o__Sphingomonadales;f__Sphingomonadaceae	Night
New.ReferenceOTU261	0.325904432825209	0.00178189940795605	d__Bacteria;p__Pseudomonadota;c__Alphaproteobacteria;o__Sphingomonadales;f__Sphingomonadaceae	Night
New.ReferenceOTU2636	0.674988220052842	8.67363580867691e-16	d__Bacteria;p__Pseudomonadota;c__Alphaproteobacteria;o__Sphingomonadales;f__Sphingomonadaceae;g__Sphingomonas;s__Sphingomonas	Night
New.ReferenceOTU2811	0.595173480011617	2.13945850089463e-05	d__Bacteria;p__Pseudomonadota;c__Alphaproteobacteria;o__Sphingomonadales;f__Sphingomonadaceae	Night
New.ReferenceOTU3000	0.700795100974308	1.96203106574862e-14	d__Bacteria;p__Pseudomonadota;c__Alphaproteobacteria;o__Sphingomonadales;f__Sphingomonadaceae	Night
New.ReferenceOTU3104	0.967258681078787	3.270828041213e-22	d__Bacteria;p__Pseudomonadota;c__Alphaproteobacteria;o__Sphingomonadales;f__Sphingomonadaceae;g__Sphingomonas;s__Sphingomonas	Night
New.ReferenceOTU3153	0.398537840963118	0.000102906642566147	d__Bacteria;p__Pseudomonadota;c__Alphaproteobacteria;o__Sphingomonadales;f__Sphingomonadaceae	Night
New.ReferenceOTU3334	0.617663893138045	2.4509919328895e-11	d__Bacteria;p__Pseudomonadota;c__Alphaproteobacteria;o__Sphingomonadales;f__Sphingomonadaceae;g__Sphingomonas;s__Sphingomonas	Night
New.ReferenceOTU3596	0.473510511577748	0.000881737335272391	d__Bacteria;p__Pseudomonadota;c__Alphaproteobacteria;o__Sphingomonadales;f__Sphingomonadaceae	Night
New.ReferenceOTU3778	0.605100981912554	3.42824058097187e-11	d__Bacteria;p__Pseudomonadota;c__Alphaproteobacteria;o__Sphingomonadales;f__Sphingomonadaceae;g__Sphingomonas;s__Sphingomonas	Night
New.ReferenceOTU4122	0.266937896283986	0.0170281893999933	d__Bacteria;p__Pseudomonadota;c__Alphaproteobacteria;o__Sphingomonadales;f__Sphingomonadaceae;g__Sphingomonas;s__Sphingomonas	Night
New.ReferenceOTU4561	0.415165989092001	0.000150049103675274	d__Bacteria;p__Pseudomonadota;c__Alphaproteobacteria;o__Sphingomonadales;f__Sphingomonadaceae	Night
New.ReferenceOTU4844	0.439161529924002	5.33155808615924e-06	d__Bacteria;p__Pseudomonadota;c__Alphaproteobacteria;o__Sphingomonadales;f__Sphingomonadaceae	Night
New.ReferenceOTU5199	0.467248146152993	1.6242065324755e-06	d__Bacteria;p__Pseudomonadota;c__Alphaproteobacteria;o__Sphingomonadales;f__Sphingomonadaceae	Night
New.ReferenceOTU5212	0.438399258792195	4.71100359230793e-07	d__Bacteria;p__Pseudomonadota;c__Alphaproteobacteria;o__Sphingomonadales;f__Sphingomonadaceae	Night
New.ReferenceOTU544	0.50254532177783	9.29315140392699e-08	d__Bacteria;p__Pseudomonadota;c__Alphaproteobacteria;o__Sphingomonadales;f__Sphingomonadaceae	Night
New.ReferenceOTU5719	0.372623043254762	0.000173310737706352	d__Bacteria;p__Pseudomonadota;c__Alphaproteobacteria;o__Sphingomonadales;f__Sphingomonadaceae	Night
New.ReferenceOTU5918	0.257254929869323	0.0403253309977681	d__Bacteria;p__Pseudomonadota;c__Alphaproteobacteria;o__Sphingomonadales;f__Sphingomonadaceae	Night
New.ReferenceOTU683	0.642126628442666	4.72934504371669e-07	d__Bacteria;p__Pseudomonadota;c__Alphaproteobacteria;o__Sphingomonadales;f__Sphingomonadaceae	Night
New.ReferenceOTU6878	0.412337522970274	1.20399487053924e-06	d__Bacteria;p__Pseudomonadota;c__Alphaproteobacteria;o__Sphingomonadales;f__Sphingomonadaceae;g__Sphingomonas;s__Sphingomonas	Night
New.ReferenceOTU8775	0.449527375763053	0.00202778825818009	d__Bacteria;p__Pseudomonadota;c__Alphaproteobacteria;o__Sphingomonadales;f__Sphingomonadaceae	Night
1039092	-0.78588860114594	7.10325108309418e-08	d__Bacteria;p__Bacteroidota;c__Bacteroidia;o__Flavobacteriales;f__Weeksellaceae;g__Chryseobacterium;s__Chryseobacterium	Day
1133668	-0.580852911483413	8.62186974435871e-05	d__Bacteria;p__Actinomycetota;c__Actinomycetia;o__Propionibacteriales;f__Nocardioidaceae;g__Nocardioides;s__Nocardioides	Day
162149	-0.700315216243563	1.17232410420071e-06	d__Bacteria;p__Pseudomonadota;c__Alphaproteobacteria;o__Caulobacterales;f__Caulobacteraceae;g__Brevundimonas;s__Brevundimonas	Day
173906	-0.42546378131165	0.00190637103543166	d__Bacteria;p__Actinomycetota;c__Actinomycetia;o__Actinomycetales;f__Microbacteriaceae;g__Curtobacterium;s__Curtobacterium	Day
241822	-0.606135494567629	5.47825639931572e-05	d__Bacteria;p__Pseudomonadota;c__Gammaproteobacteria;o__Pseudomonadales;f__Pseudomonadaceae;g__Pseudomonas_E;s__Pseudomonas_E	Day
252822	-0.706027786061078	0.000423660954513077	d__Bacteria;p__Pseudomonadota;c__Alphaproteobacteria;o__Rhizobiales;f__Rhizobiaceae;g__Agrobacterium;s__Agrobacterium	Day
4304512	-0.509077297850396	0.0129046073951554	d__Bacteria;p__Pseudomonadota;c__Alphaproteobacteria;o__Caulobacterales;f__Caulobacteraceae;g__Brevundimonas;s__Brevundimonas	Day
4344371	-0.526226375313661	1.07351840632147e-07	d__Bacteria;p__Pseudomonadota;c__Alphaproteobacteria;o__Sphingomonadales;f__Sphingomonadaceae;g__Sphingomonas;s__Sphingomonas	Day
4345774	-0.469888272839284	0.000277911036056483	d__Bacteria;p__Pseudomonadota;c__Gammaproteobacteria;o__Burkholderiales;f__Burkholderiaceae_B	Day
4376263	-1.76113560285662	2.64908202765727e-30	d__Bacteria;p__Pseudomonadota;c__Gammaproteobacteria;o__Enterobacterales;f__Enterobacteriaceae	Day
441019	-0.550023543346576	0.00404870652142819	d__Bacteria;p__Pseudomonadota;c__Gammaproteobacteria;o__Enterobacterales;f__Enterobacteriaceae	Day
487725	-0.443134684125036	0.000378824283584627	d__Bacteria;p__Pseudomonadota;c__Alphaproteobacteria;o__Sphingomonadales;f__Sphingomonadaceae;g__Sphingomonas;s__Sphingomonas	Day
512658	-0.519078089198191	0.00390977596173666	d__Bacteria;p__Bacteroidota;c__Bacteroidia;o__Flavobacteriales;f__Weeksellaceae;g__Chryseobacterium;s__Chryseobacterium	Day
528577	-0.921246529203576	9.0908113174066e-10	d__Bacteria;p__Pseudomonadota;c__Gammaproteobacteria;o__Burkholderiales;f__Burkholderiaceae_B	Day
581248	-0.379450848488986	0.000166368878614172	d__Bacteria;p__Pseudomonadota;c__Alphaproteobacteria;o__Sphingomonadales;f__Sphingomonadaceae;g__Sphingomonas;s__Sphingomonas	Day
615153	-0.75243162872579	4.83303804851153e-05	d__Bacteria;p__Pseudomonadota;c__Alphaproteobacteria;o__Rhizobiales;f__Rhizobiaceae;g__Agrobacterium;s__Agrobacterium	Day
689950	-0.47938429756546	0.000211047965104772	d__Bacteria;p__Actinomycetota;c__Actinomycetia;o__Mycobacteriales;f__Mycobacteriaceae;g__Rhodococcus;s__Rhodococcus	Day
71894	-0.531890646793986	2.1548491912793e-05	d__Bacteria;p__Pseudomonadota	Day
964753	-0.72299900650912	0.00348856955714524	d__Bacteria;p__Bacteroidota;c__Bacteroidia;o__Sphingobacteriales;f__Sphingobacteriaceae;g__Pedobacter;s__Pedobacter	Day
974121	-0.573112905578382	0.0050268405051792	d__Bacteria;p__Pseudomonadota;c__Gammaproteobacteria;o__Pseudomonadales;f__Pseudomonadaceae;g__Pseudomonas_E;s__Pseudomonas_E	Day
983990	-0.864506605675174	1.250726966814e-07	d__Bacteria;p__Bacteroidota;c__Bacteroidia;o__Sphingobacteriales;f__Sphingobacteriaceae;g__Pedobacter;s__Pedobacter	Day
New.ReferenceOTU1026	-1.29387745087743	9.86900238923163e-16	d__Bacteria;p__Pseudomonadota;c__Alphaproteobacteria;o__Rhizobiales;f__Beijerinckiaceae;g__Methylobacterium;s__Methylobacterium	Day
New.ReferenceOTU131	-0.427357878057324	0.00152467656137713	d__Bacteria;p__Pseudomonadota;c__Alphaproteobacteria;o__Sphingomonadales;f__Sphingomonadaceae	Day
New.ReferenceOTU1419	-0.54517454941011	0.0153922556270124	d__Bacteria;p__Actinomycetota;c__Actinomycetia;o__Actinomycetales;f__Quadrisphaeraceae;g__Quadrisphaera;s__Quadrisphaera	Day
New.ReferenceOTU1449	-0.361146545087691	0.0221020112401517	d__Bacteria;p__Pseudomonadota;c__Alphaproteobacteria;o__Sphingomonadales;f__Sphingomonadaceae	Day
New.ReferenceOTU1488	-0.445966995959209	1.11648183343012e-05	d__Bacteria;p__Pseudomonadota;c__Alphaproteobacteria;o__Sphingomonadales;f__Sphingomonadaceae	Day
New.ReferenceOTU1544	-0.674015477923613	2.13743043078906e-06	d__Bacteria;p__Pseudomonadota;c__Alphaproteobacteria;o__Rhizobiales	Day
New.ReferenceOTU167	-0.319040215598187	0.0274228970192036	d__Bacteria;p__Pseudomonadota;c__Alphaproteobacteria;o__Sphingomonadales;f__Sphingomonadaceae;g__Sphingomonas;s__Sphingomonas	Day
New.ReferenceOTU1948	-0.323653890660065	0.0293705571958979	d__Bacteria;p__Pseudomonadota;c__Alphaproteobacteria;o__Sphingomonadales;f__Sphingomonadaceae	Day
New.ReferenceOTU2315	-0.392443704221205	0.000342304699760041	d__Bacteria;p__Pseudomonadota;c__Alphaproteobacteria;o__Sphingomonadales;f__Sphingomonadaceae	Day
New.ReferenceOTU2561	-0.38977512428689	8.39570905081038e-05	d__Bacteria;p__Pseudomonadota;c__Alphaproteobacteria;o__Sphingomonadales;f__Sphingomonadaceae	Day
New.ReferenceOTU3741	-0.459056113151528	2.00320575538182e-05	d__Bacteria;p__Pseudomonadota;c__Alphaproteobacteria;o__Sphingomonadales;f__Sphingomonadaceae;g__Sphingomonas;s__Sphingomonas	Day
New.ReferenceOTU3807	-0.424326300817836	0.0403253309977681	d__Bacteria;p__Pseudomonadota;c__Alphaproteobacteria;o__Rhizobiales;f__Beijerinckiaceae;g__Methylobacterium;s__Methylobacterium	Day
New.ReferenceOTU5819	-0.701544521718992	8.60837949134166e-14	d__Bacteria;p__Pseudomonadota;c__Alphaproteobacteria;o__Sphingomonadales;f__Sphingomonadaceae	Day
New.ReferenceOTU5840	-0.642107385662985	0.000619336810765452	d__Bacteria;p__Actinomycetota;c__Actinomycetia;o__Actinomycetales;f__Microbacteriaceae	Day
New.ReferenceOTU8193	-0.330329770231359	0.0200349728540089	d__Bacteria;p__Pseudomonadota;c__Alphaproteobacteria;o__Sphingomonadales;f__Sphingomonadaceae;g__Sphingomonas;s__Sphingomonas	Day
