## Supplementary material for "Identifying associations between maize leaf transcriptome and bacteriome during different diurnal periods": Sup Table S4

### Sheet: network_zi_pi_metrics
Node	Louvain_Module	Zi	Pi	Diurnal_Period	Group
930834	1	3.68637	0	Midday	Cluster hub
241895	1	2.97234	0.304498	Midday	Cluster hub
332293	1	2.61533	0.401384	Midday	Cluster hub
1024188	4	-1.746	0.625	Midday	Connector
689950	6	-1.74696	0.625	Midday	Connector
1084950	1	-1.31182	0.625	Midday	Connector
New.ReferenceOTU6878	3	-0.0706905	0.63	Midday	Connector
487725	1	0.830264	0.631111	Midday	Connector
New.ReferenceOTU161	3	-2.19141	0.64	Midday	Connector
New.ReferenceOTU2756	4	-1.746	0.64	Midday	Connector
New.ReferenceOTU4364	4	-1.2804	0.65625	Midday	Connector
New.ReferenceOTU2435	7	-2.22251	0.666667	Midday	Connector
1553204	4	-0.8148	0.683673	Midday	Connector
186518	5	-0.960773	0.7	Midday	Connector
New.ReferenceOTU352	5	-0.149454	0.704082	Midday	Connector
New.ReferenceOTU2543	5	-0.960773	0.716049	Midday	Connector
New.ReferenceOTU3449	5	0.661866	0.720222	Midday	Connector
406145	5	-1.77209	0.734694	Midday	Connector
New.ReferenceOTU3334	7	-2.51971	0.736111	Midday	Connector
1098473	5	-1.36643	0.74	Midday	Connector
New.ReferenceOTU1292	4	-1.2804	0.743802	Midday	Connector
572586	1	-0.954803	0.75	Midday	Connector
561245	5	-1.36643	0.75	Midday	Connector
1091060	1	-1.66883	0.78125	Midday	Connector
3486915	2	1.05843	0	Midday	Peripheral
808437	1	0.116237	0	Midday	Peripheral
542475	1	-0.59779	0	Midday	Peripheral
332954	3	0.87185	0	Midday	Peripheral
162149	1	-0.59779	0	Midday	Peripheral
852375	1	-0.59779	0	Midday	Peripheral
822776	1	0.830264	0	Midday	Peripheral
4304512	1	-0.954803	0	Midday	Peripheral
295166	6	-1.41345	0	Midday	Peripheral
574655	1	-0.59779	0	Midday	Peripheral
305420	1	0.830264	0	Midday	Peripheral
1039092	1	-0.59779	0	Midday	Peripheral
512658	1	-1.31182	0	Midday	Peripheral
1131672	1	-0.240776	0	Midday	Peripheral
1087989	1	-0.954803	0	Midday	Peripheral
1097359	1	0.830264	0	Midday	Peripheral
1133668	1	1.18728	0	Midday	Peripheral
4344371	5	-0.555113	0	Midday	Peripheral
344861	1	-0.59779	0	Midday	Peripheral
966903	1	-0.240776	0	Midday	Peripheral
964753	1	-0.954803	0	Midday	Peripheral
240451	1	0.830264	0	Midday	Peripheral
589376	1	0.116237	0	Midday	Peripheral
441019	1	-0.954803	0	Midday	Peripheral
1111874	1	-0.240776	0	Midday	Peripheral
748636	1	-0.59779	0	Midday	Peripheral
252822	1	-0.954803	0	Midday	Peripheral
615153	1	-1.31182	0	Midday	Peripheral
922761	1	-0.954803	0	Midday	Peripheral
578911	1	0.830264	0	Midday	Peripheral
4376263	1	-0.59779	0	Midday	Peripheral
4316503	7	-0.142137	0	Midday	Peripheral
861160	1	-0.954803	0	Midday	Peripheral
404720	6	-1.74696	0	Midday	Peripheral
New.ReferenceOTU3755	3	0.164945	0	Midday	Peripheral
New.ReferenceOTU604	7	1.04665	0	Midday	Peripheral
New.ReferenceOTU1327	3	-0.306326	0	Midday	Peripheral
New.ReferenceOTU7971	3	0.40058	0	Midday	Peripheral
New.ReferenceOTU163	7	-0.439334	0	Midday	Peripheral
New.ReferenceOTU167	4	0.1164	0	Midday	Peripheral
New.ReferenceOTU3051	3	0.40058	0	Midday	Peripheral
New.ReferenceOTU200	3	-2.19141	0	Midday	Peripheral
New.ReferenceOTU2286	3	1.10749	0	Midday	Peripheral
New.ReferenceOTU1953	3	0.164945	0	Midday	Peripheral
New.ReferenceOTU1443	4	0.8148	0	Midday	Peripheral
New.ReferenceOTU4852	5	1.06753	0	Midday	Peripheral
New.ReferenceOTU5819	5	1.06753	0	Midday	Peripheral
New.ReferenceOTU8775	7	1.34384	0	Midday	Peripheral
New.ReferenceOTU5719	3	0.164945	0	Midday	Peripheral
New.ReferenceOTU228	7	-0.142137	0	Midday	Peripheral
New.ReferenceOTU2434	5	0.661866	0	Midday	Peripheral
New.ReferenceOTU4104	1	-0.954803	0	Midday	Peripheral
New.ReferenceOTU5507	7	0.749452	0	Midday	Peripheral
New.ReferenceOTU3000	4	-0.1164	0	Midday	Peripheral
New.ReferenceOTU4838	7	1.34384	0	Midday	Peripheral
New.ReferenceOTU3807	6	0.254103	0	Midday	Peripheral
New.ReferenceOTU7803	7	-0.142137	0	Midday	Peripheral
New.ReferenceOTU5959	7	-0.439334	0	Midday	Peripheral
New.ReferenceOTU544	3	1.10749	0	Midday	Peripheral
New.ReferenceOTU1652	6	0.254103	0	Midday	Peripheral
New.ReferenceOTU7302	3	0.164945	0	Midday	Peripheral
New.ReferenceOTU2914	6	1.58814	0	Midday	Peripheral
New.ReferenceOTU3884	7	0.749452	0	Midday	Peripheral
New.ReferenceOTU1544	6	0.587613	0	Midday	Peripheral
New.ReferenceOTU1012	3	1.10749	0	Midday	Peripheral
New.ReferenceOTU2316	6	-0.412917	0	Midday	Peripheral
New.ReferenceOTU2540	5	-0.555113	0	Midday	Peripheral
New.ReferenceOTU4260	7	0.749452	0	Midday	Peripheral
New.ReferenceOTU3966	7	-0.73653	0	Midday	Peripheral
New.ReferenceOTU1526	3	0.87185	0	Midday	Peripheral
New.ReferenceOTU3778	4	0.8148	0	Midday	Peripheral
New.ReferenceOTU3596	7	1.34384	0	Midday	Peripheral
New.ReferenceOTU5035	3	1.57876	0	Midday	Peripheral
New.ReferenceOTU2561	7	-0.73653	0	Midday	Peripheral
New.ReferenceOTU2315	7	-0.439334	0	Midday	Peripheral
New.ReferenceOTU4169	7	-0.439334	0	Midday	Peripheral
New.ReferenceOTU5457	3	0.164945	0	Midday	Peripheral
New.ReferenceOTU1080	5	1.87885	0	Midday	Peripheral
New.ReferenceOTU5260	7	1.34384	0	Midday	Peripheral
New.ReferenceOTU1532	3	-0.0706905	0	Midday	Peripheral
New.ReferenceOTU1171	6	1.25463	0	Midday	Peripheral
New.ReferenceOTU5492	6	0.254103	0	Midday	Peripheral
New.ReferenceOTU1419	1	-0.59779	0	Midday	Peripheral
New.ReferenceOTU5118	5	-0.960773	0	Midday	Peripheral
New.ReferenceOTU7879	5	-0.555113	0	Midday	Peripheral
New.ReferenceOTU683	7	2.23543	0	Midday	Peripheral
New.ReferenceOTU2180	6	0.921122	0	Midday	Peripheral
New.ReferenceOTU2405	1	-0.59779	0	Midday	Peripheral
New.ReferenceOTU8682	3	-1.95577	0	Midday	Peripheral
New.ReferenceOTU1488	5	0.661866	0	Midday	Peripheral
New.ReferenceOTU4420	4	0.582	0	Midday	Peripheral
New.ReferenceOTU1258	6	0.921122	0	Midday	Peripheral
New.ReferenceOTU5046	6	0.921122	0	Midday	Peripheral
New.ReferenceOTU6768	4	0.3492	0	Midday	Peripheral
New.ReferenceOTU6811	5	1.47319	0	Midday	Peripheral
New.ReferenceOTU199	7	1.04665	0	Midday	Peripheral
New.ReferenceOTU1026	6	0.254103	0	Midday	Peripheral
New.ReferenceOTU1047	1	-0.954803	0	Midday	Peripheral
New.ReferenceOTU1309	7	1.04665	0.104938	Midday	Peripheral
New.ReferenceOTU2226	4	1.746	0.104938	Midday	Peripheral
New.ReferenceOTU3153	3	1.10749	0.110727	Midday	Peripheral
New.ReferenceOTU1267	3	1.10749	0.110727	Midday	Peripheral
New.ReferenceOTU2811	7	0.749452	0.110727	Midday	Peripheral
New.ReferenceOTU261	3	0.87185	0.117188	Midday	Peripheral
New.ReferenceOTU1650	4	1.2804	0.117188	Midday	Peripheral
New.ReferenceOTU5948	3	0.87185	0.117188	Midday	Peripheral
New.ReferenceOTU7228	7	0.155059	0.124444	Midday	Peripheral
New.ReferenceOTU3741	7	0.155059	0.124444	Midday	Peripheral
New.ReferenceOTU264	7	0.155059	0.124444	Midday	Peripheral
New.ReferenceOTU567	7	0.155059	0.124444	Midday	Peripheral
New.ReferenceOTU4923	7	0.155059	0.124444	Midday	Peripheral
New.ReferenceOTU1215	3	0.636215	0.124444	Midday	Peripheral
New.ReferenceOTU4632	3	0.40058	0.132653	Midday	Peripheral
New.ReferenceOTU5895	7	-0.142137	0.132653	Midday	Peripheral
New.ReferenceOTU213	3	0.40058	0.132653	Midday	Peripheral
New.ReferenceOTU3771	3	0.40058	0.132653	Midday	Peripheral
New.ReferenceOTU4561	4	0.582	0.142012	Midday	Peripheral
3490230	5	1.87885	0.152778	Midday	Peripheral
New.ReferenceOTU1100	4	0.3492	0.152778	Midday	Peripheral
New.ReferenceOTU3639	5	1.87885	0.152778	Midday	Peripheral
New.ReferenceOTU507	7	-0.73653	0.152778	Midday	Peripheral
New.ReferenceOTU3786	4	0.3492	0.152778	Midday	Peripheral
New.ReferenceOTU2934	6	0.921122	0.165289	Midday	Peripheral
New.ReferenceOTU137	3	-0.306326	0.165289	Midday	Peripheral
New.ReferenceOTU2650	7	-1.33092	0.18	Midday	Peripheral
New.ReferenceOTU1260	7	-1.33092	0.18	Midday	Peripheral
New.ReferenceOTU131	5	1.06753	0.18	Midday	Peripheral
New.ReferenceOTU534	3	-0.541961	0.18	Midday	Peripheral
New.ReferenceOTU3390	3	-0.541961	0.18	Midday	Peripheral
New.ReferenceOTU1298	7	1.04665	0.188366	Midday	Peripheral
New.ReferenceOTU1236	7	1.04665	0.193906	Midday	Peripheral
1080980	1	0.830264	0.197531	Midday	Peripheral
93518	2	1.05843	0.197531	Midday	Peripheral
New.ReferenceOTU7336	5	0.661866	0.197531	Midday	Peripheral
New.ReferenceOTU7906	7	0.749452	0.203704	Midday	Peripheral
969149	1	0.47325	0.21875	Midday	Peripheral
241822	1	0.47325	0.21875	Midday	Peripheral
878375	6	-0.0794071	0.21875	Midday	Peripheral
New.ReferenceOTU1264	6	-0.0794071	0.21875	Midday	Peripheral
New.ReferenceOTU1005	2	0.567014	0.21875	Midday	Peripheral
New.ReferenceOTU1014	4	1.0476	0.21875	Midday	Peripheral
New.ReferenceOTU2584	7	0.155059	0.226562	Midday	Peripheral
New.ReferenceOTU1861	7	-0.142137	0.231111	Midday	Peripheral
New.ReferenceOTU4955	4	0.8148	0.24	Midday	Peripheral
763910	1	0.116237	0.244898	Midday	Peripheral
444896	1	0.116237	0.244898	Midday	Peripheral
New.ReferenceOTU2397	1	0.116237	0.244898	Midday	Peripheral
New.ReferenceOTU8193	7	-0.439334	0.244898	Midday	Peripheral
New.ReferenceOTU5212	3	-0.0706905	0.272189	Midday	Peripheral
209595	1	1.54429	0.277778	Midday	Peripheral
983990	1	-0.240776	0.277778	Midday	Peripheral
4104869	1	-0.240776	0.277778	Midday	Peripheral
137741	1	-0.240776	0.277778	Midday	Peripheral
New.ReferenceOTU1449	5	-0.555113	0.277778	Midday	Peripheral
New.ReferenceOTU1	5	-0.555113	0.277778	Midday	Peripheral
New.ReferenceOTU1117	5	-0.555113	0.277778	Midday	Peripheral
New.ReferenceOTU2429	1	-0.240776	0.277778	Midday	Peripheral
New.ReferenceOTU1725	2	-0.41581	0.277778	Midday	Peripheral
New.ReferenceOTU1343	4	1.0476	0.290657	Midday	Peripheral
994849	1	1.54429	0.291667	Midday	Peripheral
New.ReferenceOTU4844	4	0.1164	0.291667	Midday	Peripheral
150673	1	1.18728	0.297521	Midday	Peripheral
New.ReferenceOTU5199	4	1.0476	0.304498	Midday	Peripheral
New.ReferenceOTU2878	3	0.636215	0.304498	Midday	Peripheral
New.ReferenceOTU3818	7	0.155059	0.311419	Midday	Peripheral
1080436	1	1.18728	0.31405	Midday	Peripheral
868791	4	-0.1164	0.31405	Midday	Peripheral
58865	5	-0.960773	0.32	Midday	Peripheral
169628	1	0.830264	0.32	Midday	Peripheral
931643	1	-0.59779	0.32	Midday	Peripheral
New.ReferenceOTU5840	1	-0.59779	0.32	Midday	Peripheral
New.ReferenceOTU3259	3	-1.72014	0.32	Midday	Peripheral
New.ReferenceOTU1700	2	1.05843	0.32	Midday	Peripheral
New.ReferenceOTU7281	4	0.8148	0.328125	Midday	Peripheral
New.ReferenceOTU4040	7	-0.439334	0.337778	Midday	Peripheral
581248	5	0.661866	0.34	Midday	Peripheral
New.ReferenceOTU15	1	0.830264	0.34	Midday	Peripheral
4345774	1	0.47325	0.345679	Midday	Peripheral
New.ReferenceOTU4595	4	0.3492	0.357143	Midday	Peripheral
528577	1	0.47325	0.37037	Midday	Peripheral
New.ReferenceOTU1810	2	0.567014	0.37037	Midday	Peripheral
4310487	5	-1.36643	0.375	Midday	Peripheral
823992	2	0.0756019	0.375	Midday	Peripheral
1690095	5	-0.149454	0.375	Midday	Peripheral
New.ReferenceOTU1217	5	-1.36643	0.375	Midday	Peripheral
New.ReferenceOTU3845	1	0.116237	0.375	Midday	Peripheral
New.ReferenceOTU5950	7	-1.03373	0.378698	Midday	Peripheral
974121	1	1.18728	0.402778	Midday	Peripheral
New.ReferenceOTU5210	7	-1.33092	0.402778	Midday	Peripheral
4317400	4	-0.8148	0.40625	Midday	Peripheral
959160	1	0.116237	0.40625	Midday	Peripheral
1083508	1	0.116237	0.40625	Midday	Peripheral
4450360	4	-1.0476	0.408163	Midday	Peripheral
321764	5	-0.555113	0.408163	Midday	Peripheral
587616	1	-0.240776	0.408163	Midday	Peripheral
New.ReferenceOTU2485	1	-0.240776	0.408163	Midday	Peripheral
33113	1	0.47325	0.42	Midday	Peripheral
New.ReferenceOTU5021	5	0.256206	0.42	Midday	Peripheral
New.ReferenceOTU2280	5	0.661866	0.429752	Midday	Peripheral
New.ReferenceOTU3104	7	-1.62812	0.429752	Midday	Peripheral
New.ReferenceOTU108	7	-1.03373	0.438776	Midday	Peripheral
750840	1	-0.59779	0.444444	Midday	Peripheral
222868	1	-1.31182	0.444444	Midday	Peripheral
590099	1	0.116237	0.444444	Midday	Peripheral
173906	6	-1.74696	0.444444	Midday	Peripheral
776643	1	-1.31182	0.444444	Midday	Peripheral
New.ReferenceOTU4122	3	-0.0706905	0.444444	Midday	Peripheral
869089	1	-0.240776	0.44898	Midday	Peripheral
813805	1	0.47325	0.46	Midday	Peripheral
New.ReferenceOTU79	1	0.47325	0.46	Midday	Peripheral
New.ReferenceOTU2636	4	0.582	0.463668	Midday	Peripheral
561885	1	1.9013	0.492188	Midday	Peripheral
591699	3	-1.72014	0.5	Midday	Peripheral
146007	4	-1.9788	0.5	Midday	Peripheral
71894	1	-1.66883	0.5	Midday	Peripheral
453616	1	0.830264	0.5	Midday	Peripheral
719367	1	-0.59779	0.5	Midday	Peripheral
583102	1	0.830264	0.5	Midday	Peripheral
785526	2	-0.907223	0.5	Midday	Peripheral
New.ReferenceOTU1592	5	0.661866	0.5	Midday	Peripheral
New.ReferenceOTU1948	1	-1.31182	0.5	Midday	Peripheral
582921	5	0.256206	0.512397	Midday	Peripheral
New.ReferenceOTU1910	4	-0.3492	0.513889	Midday	Peripheral
New.ReferenceOTU1718	4	0.582	0.518519	Midday	Peripheral
New.ReferenceOTU5241	1	-0.240776	0.53125	Midday	Peripheral
New.ReferenceOTU6682	3	-0.0706905	0.532872	Midday	Peripheral
1007180	1	0.116237	0.54	Midday	Peripheral
907206	1	0.47325	0.545455	Midday	Peripheral
1108960	5	0.256206	0.545455	Midday	Peripheral
New.ReferenceOTU2424	4	-0.582	0.545455	Midday	Peripheral
90335	3	-1.95577	0.56	Midday	Peripheral
New.ReferenceOTU1569	1	-0.954803	0.56	Midday	Peripheral
895733	6	-0.746427	0.5625	Midday	Peripheral
334409	3	-0.777596	0.568047	Midday	Peripheral
1048878	1	-0.59779	0.571429	Midday	Peripheral
New.ReferenceOTU8655	5	0.256206	0.591716	Midday	Peripheral
New.ReferenceOTU5918	3	-0.777596	0.591716	Midday	Peripheral
928829	1	-0.240776	0.592593	Midday	Peripheral
4482309	5	-0.960773	0.592593	Midday	Peripheral
New.ReferenceOTU1518	2	-0.907223	0.592593	Midday	Peripheral
580992	1	0.47325	0.597222	Midday	Peripheral
107137	4	-1.5132	0.611111	Midday	Peripheral
575956	2	-1.39864	0.611111	Midday	Peripheral
1136089	2	-1.89005	0.611111	Midday	Peripheral
New.ReferenceOTU2113	7	0.155059	1.11022302462516e-16	Midday	Peripheral
New.ReferenceOTU1146	6	-0.0794071	1.11022302462516e-16	Midday	Peripheral
New.ReferenceOTU3574	7	0.155059	1.11022302462516e-16	Midday	Peripheral
New.ReferenceOTU1719	2	0.567014	1.11022302462516e-16	Midday	Peripheral
New.ReferenceOTU1695	2	0.567014	1.11022302462516e-16	Midday	Peripheral
New.ReferenceOTU3988	5	0.256206	1.11022302462516e-16	Midday	Peripheral
New.ReferenceOTU1581	6	-0.0794071	1.11022302462516e-16	Midday	Peripheral
New.ReferenceOTU1494	3	0.636215	1.11022302462516e-16	Midday	Peripheral
240451	3	2.71574	0.34903	Midnight	Cluster hub
New.ReferenceOTU3104	3	-0.484953	0.625	Midnight	Connector
New.ReferenceOTU2435	1	-0.101163	0.64	Midnight	Connector
969149	1	1.71977	0.652778	Midnight	Connector
487725	5	-2.65518	0.65625	Midnight	Connector
186518	3	-1.35787	0.666667	Midnight	Connector
1084950	1	-1.31512	0.666667	Midnight	Connector
90335	1	-1.31512	0.666667	Midnight	Connector
New.ReferenceOTU161	6	-1.76054	0.666667	Midnight	Connector
New.ReferenceOTU352	6	-0.560172	0.666667	Midnight	Connector
New.ReferenceOTU2429	3	0.387962	0.693878	Midnight	Connector
New.ReferenceOTU1	9	-0.20702	0.7	Midnight	Connector
1087989	6	-1.36042	0.71875	Midnight	Connector
New.ReferenceOTU1292	4	-3.12682	0.72	Midnight	Connector
1136089	2	-0.852362	0.727273	Midnight	Connector
561245	6	-0.160049	0.727273	Midnight	Connector
869089	3	-0.193981	0.736111	Midnight	Connector
561885	5	-2.93791	0.75	Midnight	Connector
New.ReferenceOTU1026	8	-2.4082	0.793388	Midnight	Connector
4376263	1	2.93372	0.632653	Midnight	Network hub
3486915	2	0.0655663	0	Midnight	Peripheral
750840	3	-0.775925	0	Midnight	Peripheral
332954	4	0.484102	0	Midnight	Peripheral
162149	3	-0.193981	0	Midnight	Peripheral
107137	3	-1.0669	0	Midnight	Peripheral
582921	6	-0.560172	0	Midnight	Peripheral
4304512	3	-0.484953	0	Midnight	Peripheral
295166	3	-0.484953	0	Midnight	Peripheral
209595	6	-0.960296	0	Midnight	Peripheral
58865	6	-0.160049	0	Midnight	Peripheral
4310487	6	-0.960296	0	Midnight	Peripheral
332293	3	1.26088	0	Midnight	Peripheral
574655	3	-1.0669	0	Midnight	Peripheral
146007	3	-1.35787	0	Midnight	Peripheral
907206	6	-0.560172	0	Midnight	Peripheral
169628	3	0.678934	0	Midnight	Peripheral
305420	6	-0.960296	0	Midnight	Peripheral
1039092	1	-1.31512	0	Midnight	Peripheral
512658	1	-0.70814	0	Midnight	Peripheral
222868	6	-0.560172	0	Midnight	Peripheral
974121	3	1.26088	0	Midnight	Peripheral
581248	6	2.24069	0	Midnight	Peripheral
719367	3	-0.484953	0	Midnight	Peripheral
4317400	7	-1.48658	0	Midnight	Peripheral
4450360	7	-0.0657781	0	Midnight	Peripheral
572586	3	-0.484953	0	Midnight	Peripheral
344861	3	-0.484953	0	Midnight	Peripheral
150673	3	-1.0669	0	Midnight	Peripheral
1048878	3	-0.193981	0	Midnight	Peripheral
776643	1	-0.101163	0	Midnight	Peripheral
959160	3	0.969906	0	Midnight	Peripheral
441019	1	0.505814	0	Midnight	Peripheral
1111874	1	0.505814	0	Midnight	Peripheral
931643	1	-1.31512	0	Midnight	Peripheral
878375	8	-1.42171	0	Midnight	Peripheral
4316503	5	1.02028	0	Midnight	Peripheral
New.ReferenceOTU2650	5	1.02028	0	Midnight	Peripheral
New.ReferenceOTU604	5	-0.110633	0	Midnight	Peripheral
New.ReferenceOTU1327	4	1.31739	0	Midnight	Peripheral
New.ReferenceOTU1910	7	1.35503	0	Midnight	Peripheral
New.ReferenceOTU4632	4	1.59516	0	Midnight	Peripheral
New.ReferenceOTU1343	7	0.999827	0	Midnight	Peripheral
New.ReferenceOTU2113	5	-0.676089	0	Midnight	Peripheral
New.ReferenceOTU3449	9	1.24212	0	Midnight	Peripheral
New.ReferenceOTU15	1	1.71977	0	Midnight	Peripheral
New.ReferenceOTU1592	9	1.24212	0	Midnight	Peripheral
New.ReferenceOTU163	5	-1.24154	0	Midnight	Peripheral
New.ReferenceOTU3051	4	0.484102	0	Midnight	Peripheral
New.ReferenceOTU7228	5	0.737551	0	Midnight	Peripheral
New.ReferenceOTU1100	7	0.644625	0	Midnight	Peripheral
New.ReferenceOTU200	1	-0.101163	0	Midnight	Peripheral
New.ReferenceOTU2286	4	0.484102	0	Midnight	Peripheral
New.ReferenceOTU2280	9	-0.20702	0	Midnight	Peripheral
New.ReferenceOTU1953	4	1.03963	0	Midnight	Peripheral
New.ReferenceOTU1443	7	-0.0657781	0	Midnight	Peripheral
New.ReferenceOTU4852	6	1.04032	0	Midnight	Peripheral
New.ReferenceOTU5719	4	0.761865	0	Midnight	Peripheral
New.ReferenceOTU1449	6	-0.160049	0	Midnight	Peripheral
New.ReferenceOTU2434	6	1.44044	0	Midnight	Peripheral
New.ReferenceOTU3000	7	-0.42098	0	Midnight	Peripheral
New.ReferenceOTU4838	5	0.454823	0	Midnight	Peripheral
New.ReferenceOTU1264	8	0.551275	0	Midnight	Peripheral
New.ReferenceOTU3807	8	0.0580289	0	Midnight	Peripheral
New.ReferenceOTU3639	6	1.04032	0	Midnight	Peripheral
New.ReferenceOTU7803	5	-0.676089	0	Midnight	Peripheral
New.ReferenceOTU5950	5	0.454823	0	Midnight	Peripheral
New.ReferenceOTU5959	5	-0.110633	0	Midnight	Peripheral
New.ReferenceOTU1810	2	0.983495	0	Midnight	Peripheral
New.ReferenceOTU5895	5	1.58574	0	Midnight	Peripheral
New.ReferenceOTU1217	6	-0.560172	0	Midnight	Peripheral
New.ReferenceOTU1650	7	0.644625	0	Midnight	Peripheral
New.ReferenceOTU1652	8	1.53777	0	Midnight	Peripheral
New.ReferenceOTU2226	7	-0.42098	0	Midnight	Peripheral
New.ReferenceOTU7302	4	-0.349188	0	Midnight	Peripheral
New.ReferenceOTU8655	9	-0.20702	0	Midnight	Peripheral
New.ReferenceOTU5210	5	1.02028	0	Midnight	Peripheral
New.ReferenceOTU5212	4	-0.349188	0	Midnight	Peripheral
New.ReferenceOTU567	5	1.02028	0	Midnight	Peripheral
New.ReferenceOTU5918	4	1.03963	0	Midnight	Peripheral
New.ReferenceOTU507	5	1.02028	0	Midnight	Peripheral
New.ReferenceOTU1569	1	-0.70814	0	Midnight	Peripheral
New.ReferenceOTU2914	8	0.551275	0	Midnight	Peripheral
New.ReferenceOTU5840	1	0.505814	0	Midnight	Peripheral
New.ReferenceOTU1146	8	0.551275	0	Midnight	Peripheral
New.ReferenceOTU2934	8	0.0580289	0	Midnight	Peripheral
New.ReferenceOTU4561	7	0.644625	0	Midnight	Peripheral
New.ReferenceOTU3574	5	0.454823	0	Midnight	Peripheral
New.ReferenceOTU1718	7	-0.0657781	0	Midnight	Peripheral
New.ReferenceOTU2540	6	-0.160049	0	Midnight	Peripheral
New.ReferenceOTU3966	5	0.737551	0	Midnight	Peripheral
New.ReferenceOTU1526	4	-0.349188	0	Midnight	Peripheral
New.ReferenceOTU3778	7	0.999827	0	Midnight	Peripheral
New.ReferenceOTU1861	5	-0.110633	0	Midnight	Peripheral
New.ReferenceOTU5035	4	-0.626952	0	Midnight	Peripheral
New.ReferenceOTU5199	7	-0.0657781	0	Midnight	Peripheral
New.ReferenceOTU7906	5	-0.110633	0	Midnight	Peripheral
New.ReferenceOTU3259	1	0.505814	0	Midnight	Peripheral
New.ReferenceOTU1267	4	0.484102	0	Midnight	Peripheral
New.ReferenceOTU131	6	0.240074	0	Midnight	Peripheral
New.ReferenceOTU137	4	-0.904715	0	Midnight	Peripheral
New.ReferenceOTU5457	4	0.484102	0	Midnight	Peripheral
New.ReferenceOTU1080	6	-0.560172	0	Midnight	Peripheral
New.ReferenceOTU1695	2	0.0655663	0	Midnight	Peripheral
New.ReferenceOTU5260	5	1.58574	0	Midnight	Peripheral
New.ReferenceOTU1117	6	-0.160049	0	Midnight	Peripheral
New.ReferenceOTU2878	4	-0.0714249	0	Midnight	Peripheral
New.ReferenceOTU3988	9	-0.20702	0	Midnight	Peripheral
New.ReferenceOTU1581	8	0.551275	0	Midnight	Peripheral
New.ReferenceOTU7336	6	1.44044	0	Midnight	Peripheral
New.ReferenceOTU1171	8	0.0580289	0	Midnight	Peripheral
New.ReferenceOTU5492	8	0.0580289	0	Midnight	Peripheral
New.ReferenceOTU4844	7	2.06543	0	Midnight	Peripheral
New.ReferenceOTU5118	6	-0.160049	0	Midnight	Peripheral
New.ReferenceOTU7879	6	-0.560172	0	Midnight	Peripheral
New.ReferenceOTU2424	7	-0.42098	0	Midnight	Peripheral
New.ReferenceOTU2180	8	1.53777	0	Midnight	Peripheral
New.ReferenceOTU2405	1	-0.101163	0	Midnight	Peripheral
New.ReferenceOTU8682	1	-0.70814	0	Midnight	Peripheral
New.ReferenceOTU4420	7	0.999827	0	Midnight	Peripheral
New.ReferenceOTU1258	8	0.0580289	0	Midnight	Peripheral
New.ReferenceOTU6811	6	1.44044	0	Midnight	Peripheral
New.ReferenceOTU199	5	1.58574	0	Midnight	Peripheral
New.ReferenceOTU534	4	1.03963	0	Midnight	Peripheral
New.ReferenceOTU1725	2	0.0655663	0	Midnight	Peripheral
New.ReferenceOTU1700	2	-0.393398	0	Midnight	Peripheral
New.ReferenceOTU5021	9	-1.65616	0	Midnight	Peripheral
New.ReferenceOTU1047	1	-0.101163	0	Midnight	Peripheral
New.ReferenceOTU1014	7	0.999827	0	Midnight	Peripheral
New.ReferenceOTU7971	4	1.31739	0.099723	Midnight	Peripheral
New.ReferenceOTU3771	4	1.31739	0.099723	Midnight	Peripheral
New.ReferenceOTU8193	5	1.02028	0.104938	Midnight	Peripheral
New.ReferenceOTU2811	5	0.737551	0.110727	Midnight	Peripheral
New.ReferenceOTU1298	5	0.454823	0.117188	Midnight	Peripheral
New.ReferenceOTU264	5	0.172095	0.124444	Midnight	Peripheral
New.ReferenceOTU2584	5	0.172095	0.124444	Midnight	Peripheral
New.ReferenceOTU3755	4	-0.0714249	0.132653	Midnight	Peripheral
New.ReferenceOTU5507	5	-0.110633	0.132653	Midnight	Peripheral
New.ReferenceOTU261	4	-0.0714249	0.132653	Midnight	Peripheral
New.ReferenceOTU544	4	-0.0714249	0.132653	Midnight	Peripheral
New.ReferenceOTU3596	5	-0.110633	0.132653	Midnight	Peripheral
New.ReferenceOTU4923	5	-0.110633	0.132653	Midnight	Peripheral
New.ReferenceOTU2315	5	-0.110633	0.132653	Midnight	Peripheral
New.ReferenceOTU4169	5	-0.110633	0.132653	Midnight	Peripheral
New.ReferenceOTU213	4	-0.0714249	0.132653	Midnight	Peripheral
453616	3	1.84282	0.142012	Midnight	Peripheral
New.ReferenceOTU108	5	-0.393361	0.142012	Midnight	Peripheral
New.ReferenceOTU4955	7	0.999827	0.142012	Midnight	Peripheral
New.ReferenceOTU6682	4	-0.349188	0.142012	Midnight	Peripheral
New.ReferenceOTU3818	5	-0.393361	0.142012	Midnight	Peripheral
1133668	3	1.55185	0.152778	Midnight	Peripheral
3490230	6	2.24069	0.152778	Midnight	Peripheral
New.ReferenceOTU1309	5	-0.676089	0.152778	Midnight	Peripheral
New.ReferenceOTU1012	4	-0.626952	0.152778	Midnight	Peripheral
New.ReferenceOTU1532	4	-0.626952	0.152778	Midnight	Peripheral
4482309	3	1.26088	0.165289	Midnight	Peripheral
334409	4	-0.904715	0.165289	Midnight	Peripheral
New.ReferenceOTU1260	5	-0.958817	0.165289	Midnight	Peripheral
New.ReferenceOTU1719	2	1.90142	0.165289	Midnight	Peripheral
New.ReferenceOTU4595	7	0.289424	0.165289	Midnight	Peripheral
New.ReferenceOTU1488	6	1.44044	0.18	Midnight	Peripheral
New.ReferenceOTU7281	7	-0.0657781	0.18	Midnight	Peripheral
New.ReferenceOTU1236	5	1.30301	0.185	Midnight	Peripheral
868791	7	-0.42098	0.197531	Midnight	Peripheral
New.ReferenceOTU2636	7	-0.42098	0.197531	Midnight	Peripheral
New.ReferenceOTU1544	8	0.0580289	0.197531	Midnight	Peripheral
New.ReferenceOTU3786	7	-0.42098	0.197531	Midnight	Peripheral
New.ReferenceOTU5046	8	0.0580289	0.197531	Midnight	Peripheral
New.ReferenceOTU6878	4	0.484102	0.207612	Midnight	Peripheral
589376	3	0.387962	0.21875	Midnight	Peripheral
New.ReferenceOTU5819	6	0.640197	0.21875	Midnight	Peripheral
New.ReferenceOTU2561	5	0.172095	0.226562	Midnight	Peripheral
542475	3	0.0969906	0.244898	Midnight	Peripheral
New.ReferenceOTU2485	1	1.71977	0.244898	Midnight	Peripheral
822776	3	1.55185	0.272189	Midnight	Peripheral
New.ReferenceOTU3334	5	-0.676089	0.272189	Midnight	Peripheral
New.ReferenceOTU4122	4	-0.626952	0.272189	Midnight	Peripheral
New.ReferenceOTU2543	6	-0.160049	0.277778	Midnight	Peripheral
930834	3	0.969906	0.31405	Midnight	Peripheral
1083508	3	0.969906	0.31405	Midnight	Peripheral
New.ReferenceOTU228	5	-1.24154	0.31405	Midnight	Peripheral
1080980	3	0.678934	0.32	Midnight	Peripheral
1024188	7	-1.84179	0.32	Midnight	Peripheral
4345774	1	0.505814	0.32	Midnight	Peripheral
404720	3	-0.484953	0.32	Midnight	Peripheral
New.ReferenceOTU8775	5	-0.393361	0.337778	Midnight	Peripheral
4344371	6	1.04032	0.34	Midnight	Peripheral
New.ReferenceOTU1494	4	-1.46024	0.34	Midnight	Peripheral
241895	3	2.42476	0.364198	Midnight	Peripheral
994849	3	0.387962	0.37037	Midnight	Peripheral
444896	3	-0.775925	0.375	Midnight	Peripheral
1131672	3	-0.775925	0.375	Midnight	Peripheral
1091060	6	0.240074	0.375	Midnight	Peripheral
173906	3	-0.775925	0.375	Midnight	Peripheral
964753	1	-0.101163	0.375	Midnight	Peripheral
4104869	1	-0.101163	0.375	Midnight	Peripheral
748636	1	-0.101163	0.375	Midnight	Peripheral
922761	1	-0.101163	0.375	Midnight	Peripheral
861160	3	-0.775925	0.375	Midnight	Peripheral
New.ReferenceOTU79	3	-0.775925	0.375	Midnight	Peripheral
New.ReferenceOTU4104	1	-0.101163	0.375	Midnight	Peripheral
New.ReferenceOTU1948	6	-0.960296	0.375	Midnight	Peripheral
New.ReferenceOTU5241	3	-0.775925	0.375	Midnight	Peripheral
New.ReferenceOTU2756	1	-0.101163	0.375	Midnight	Peripheral
New.ReferenceOTU3884	5	-0.110633	0.387543	Midnight	Peripheral
New.ReferenceOTU2397	3	1.26088	0.390533	Midnight	Peripheral
New.ReferenceOTU683	5	-1.24154	0.402778	Midnight	Peripheral
241822	3	0.0969906	0.40625	Midnight	Peripheral
528577	1	1.71977	0.40625	Midnight	Peripheral
33113	1	-0.70814	0.444444	Midnight	Peripheral
1097359	2	-2.22925	0.444444	Midnight	Peripheral
590099	6	-1.36042	0.444444	Midnight	Peripheral
983990	1	-0.70814	0.444444	Midnight	Peripheral
321764	6	-0.560172	0.444444	Midnight	Peripheral
252822	3	-1.0669	0.444444	Midnight	Peripheral
New.ReferenceOTU4364	6	-1.36042	0.444444	Midnight	Peripheral
587616	3	-0.193981	0.44898	Midnight	Peripheral
New.ReferenceOTU167	7	-1.48658	0.44898	Midnight	Peripheral
New.ReferenceOTU3390	4	-2.29353	0.44898	Midnight	Peripheral
1108960	6	0.640197	0.46	Midnight	Peripheral
New.ReferenceOTU3741	5	-1.807	0.48	Midnight	Peripheral
1098473	3	0.0969906	0.493827	Midnight	Peripheral
852375	3	-1.35787	0.5	Midnight	Peripheral
71894	1	-1.31512	0.5	Midnight	Peripheral
583102	6	-0.560172	0.5	Midnight	Peripheral
406145	3	-1.35787	0.5	Midnight	Peripheral
615153	1	-1.31512	0.5	Midnight	Peripheral
578911	3	0.969906	0.5	Midnight	Peripheral
New.ReferenceOTU1419	3	-0.484953	0.5	Midnight	Peripheral
New.ReferenceOTU6768	7	-1.84179	0.5	Midnight	Peripheral
New.ReferenceOTU1518	2	-0.852362	0.5	Midnight	Peripheral
928829	3	0.0969906	0.518519	Midnight	Peripheral
895733	8	-1.42171	0.53125	Midnight	Peripheral
591699	1	-0.101163	0.56	Midnight	Peripheral
1007180	3	-0.775925	0.56	Midnight	Peripheral
137741	3	-0.775925	0.56	Midnight	Peripheral
813805	1	-0.101163	0.56	Midnight	Peripheral
763910	1	0.505814	0.571429	Midnight	Peripheral
966903	3	-0.484953	0.571429	Midnight	Peripheral
New.ReferenceOTU3845	3	-0.484953	0.571429	Midnight	Peripheral
1553204	7	-1.13138	0.58	Midnight	Peripheral
1080436	6	-0.560172	0.592593	Midnight	Peripheral
808437	1	-0.101163	0.612245	Midnight	Peripheral
575956	2	-0.852362	0.612245	Midnight	Peripheral
580992	6	0.640197	1.11022302462516e-16	Midnight	Peripheral
93518	2	0.524531	1.11022302462516e-16	Midnight	Peripheral
785526	2	0.524531	1.11022302462516e-16	Midnight	Peripheral
689950	3	0.387962	1.11022302462516e-16	Midnight	Peripheral
823992	2	0.524531	1.11022302462516e-16	Midnight	Peripheral
1690095	6	0.640197	1.11022302462516e-16	Midnight	Peripheral
New.ReferenceOTU3153	4	0.206339	1.11022302462516e-16	Midnight	Peripheral
New.ReferenceOTU4040	5	0.172095	1.11022302462516e-16	Midnight	Peripheral
New.ReferenceOTU2316	8	-0.435217	1.11022302462516e-16	Midnight	Peripheral
New.ReferenceOTU4260	5	0.172095	1.11022302462516e-16	Midnight	Peripheral
New.ReferenceOTU1215	4	0.206339	1.11022302462516e-16	Midnight	Peripheral
New.ReferenceOTU1005	2	0.524531	1.11022302462516e-16	Midnight	Peripheral
New.ReferenceOTU5948	4	0.206339	1.11022302462516e-16	Midnight	Peripheral
