## Supplementary material for "Identifying associations between maize leaf transcriptome and bacteriome during different diurnal periods": Sup Table S6

### Sheet: HostTranscriptionalRegulators_C
Maize_Gene	Type	Family_Name	Diurnal_Period
Zm00001eb208040_T005	Orphans	Orphans	Midday
Zm00001eb169920_T001	C3H	TFF	Midday
Zm00001eb312170_T002	Tify	TFF	Midday
Zm00001eb264760_T001	SWI/SNF-BAF60b	OTR	Midday
Zm00001eb314500_T001	HB	TFF	Midday
Zm00001eb423570_T002	FHA	TFF	Midday
Zm00001eb379950_T001	C2C2-CO-like	TFF	Midday
Zm00001eb253470_T003	HB	TFF	Midday
Zm00001eb018460_T003	bHLH	TFF	Midday
Zm00001eb109820_T004	MYB	TFF	Midday
Zm00001eb253650_T002	C2C2-CO-like	TFF	Midday
Zm00001eb189080_T001	C2C2-CO-like	TFF	Midday
Zm00001eb297490_T003	Sigma70-like	TFF	Midday
Zm00001eb216410_T001	C2C2-CO-like	TFF	Midday
Zm00001eb014850_T001	PAS	TFF	Midday
Zm00001eb291350_T001	MYB-related	TFF	Midnight
Zm00001eb010770_T002	CCAAT	TFF	Midnight
Zm00001eb336130_T001	Alfin-like	TFF	Midnight
Zm00001eb415360_T001	Sigma70-like	TFF	Midnight
Zm00001eb234270_T001	HB	TFF	Midnight
Zm00001eb169920_T001	C3H	TFF	Midnight
Zm00001eb319460_T001	Orphans	Orphans	Midnight
Zm00001eb397240_T001	Pseudo_ARR-B	OTR	Midnight
Zm00001eb129520_T001	bHLH	TFF	Midnight
Zm00001eb144120_T001	TAZ	TFF	Midnight
Zm00001eb106450_T001	CCAAT	TFF	Midnight
Zm00001eb348490_T001	bZIP	TFF	Midnight
Zm00001eb184110_T001	Orphans	Orphans	Midnight
Zm00001eb297590_T001	Sigma70-like	TFF	Midnight
Zm00001eb078490_T002	Orphans	Orphans	Midnight
Zm00001eb265040_T001	C3H	TFF	Midnight
Zm00001eb199430_T001	CCAAT	TFF	Midnight
Zm00001eb253150_T001	C2C2-CO-like	TFF	Midnight
Zm00001eb366580_T001	C2H2	TFF	Midnight
Zm00001eb423570_T002	FHA	TFF	Midnight
Zm00001eb234870_T001	AP2-EREBP	TFF	Midnight
Zm00001eb172020_T001	CCAAT	TFF	Midnight
Zm00001eb379950_T001	C2C2-CO-like	TFF	Midnight
Zm00001eb216090_T001	Orphans	Orphans	Midnight
Zm00001eb354920_T001	C3H	TFF	Midnight
Zm00001eb092280_T001	OFP	TFF	Midnight
Zm00001eb250240_T001	C2H2	TFF	Midnight
Zm00001eb375210_T001	BSD	TFF	Midnight
Zm00001eb182130_T002	Orphans	Orphans	Midnight
Zm00001eb294180_T001	WRKY	TFF	Midnight
Zm00001eb393670_T002	MADS	TFF	Midnight
Zm00001eb110330_T001	MED26	OTR	Midnight
Zm00001eb352580_T001	AP2-EREBP	TFF	Midnight
Zm00001eb073830_T002	C2H2	TFF	Midnight
Zm00001eb124630_T002	MYB	TFF	Midnight
Zm00001eb253650_T002	C2C2-CO-like	TFF	Midnight
Zm00001eb191370_T003	AUX/IAA	OTR	Midnight
Zm00001eb005020_T005	HB	TFF	Midnight
Zm00001eb189080_T001	C2C2-CO-like	TFF	Midnight
Zm00001eb202140_T001	HB	TFF	Midnight
Zm00001eb120740_T001	Orphans	Orphans	Midnight
Zm00001eb019470_T001	Tify	TFF	Midnight
Zm00001eb106460_T001	CCAAT	TFF	Midnight
Zm00001eb191940_T001	C2C2-GATA	TFF	Midnight
Zm00001eb022330_T001	Orphans	Orphans	Midnight
Zm00001eb031300_T001	CPP	TFF	Midnight
Zm00001eb369560_T001	AP2-EREBP	TFF	Midnight
Zm00001eb160470_T002	Orphans	Orphans	Midnight
Zm00001eb078770_T001	Orphans	Orphans	Midnight
Zm00001eb405030_T002	Orphans	Orphans	Midnight
Zm00001eb389540_T003	Orphans	Orphans	Midnight
Zm00001eb362820_T001	Orphans	Orphans	Midnight
Zm00001eb057540_T005	MADS	TFF	Midnight
Zm00001eb181400_T001	zf-A20	TFF	Midnight
Zm00001eb297490_T003	Sigma70-like	TFF	Midnight
Zm00001eb031210_T001	bZIP	TFF	Midnight
Zm00001eb172290_T001	zf-LSD1	TFF	Midnight
Zm00001eb156040_T001	AP2-EREBP	TFF	Midnight
Zm00001eb373300_T001	bZIP	TFF	Midnight
Zm00001eb313850_T003	AP2-EREBP	TFF	Midnight
Zm00001eb188950_T002	ARID	OTR	Midnight
Zm00001eb179130_T002	PHD	OTR	Midnight
Zm00001eb023780_T004	MYB-related	TFF	Midnight
Zm00001eb017000_T001	SNF2	OTR	Midnight
Zm00001eb145580_T001	NAC	TFF	Midnight
Zm00001eb225570_T001	ARF	TFF	Midnight
Zm00001eb139160_T003	C2C2-GATA	TFF	Midnight
Zm00001eb033910_T001	CCAAT	TFF	Midnight
Zm00001eb388350_T002	zf-A20	TFF	Midnight
Zm00001eb035640_T002	ARF	TFF	Midnight
Zm00001eb003020_T001	Orphans	Orphans	Midnight
Zm00001eb122740_T001	bZIP	TFF	Midnight
Zm00001eb425070_T001	Orphans	Orphans	Midnight
Zm00001eb284310_T002	AUX/IAA	OTR	Midnight
Zm00001eb413940_T002	Orphans	Orphans	Midnight
Zm00001eb146720_T002	TUB	TFF	Midnight
